# Using protein interaction networks to identify cancer dependencies from tumor genome data

**DOI:** 10.1101/2020.08.27.270520

**Authors:** Heiko Horn, Christian Fagre, Anika Gupta, Kalliopi Tsafou, Nadine Fornelos, James T Neal, Kasper Lage

**Affiliations:** Stanley Center for Psychiatric Research, Broad Institute of MIT and Harvard, Cambridge, MA, USA; Cancer Program, Broad Institute of MIT and Harvard, Cambridge, MA, USA; Broad Institute of MIT and Harvard, Cambridge, MA, USA; Department of Biomedical Informatics, Harvard Medical School, Cambridge, MA, USA; Department of Surgery, Massachusetts General Hospital, Boston, MA, USA

## Abstract

Genes required for tumor proliferation and survival (dependencies) are challenging to predict from cancer genome data, but are of high therapeutic value. We developed an algorithm (network purifying selection [NPS]) that aggregates weak signals of purifying selection across a gene’s first order protein-protein interaction network. We applied NPS to 4,742 tumor genomes to show that a gene’s NPS score is predictive of whether it is a dependency and validated 58 NPS-predicted dependencies in six cancer cell lines. Importantly, we demonstrate that leveraging NPS predictions to execute targeted CRISPR screens is a powerful, highly cost-efficient approach for identifying and validating dependencies quickly, because it eliminates the substantial experimental overhead required for whole-genome screening.
