## Supplementary Table 2 - NPS candidates for "Using protein interaction networks to identify cancer dependencies from tumor genome data"

### Sheet: ExAC significant
Gene	Cell lines dependent
ARFGEF2	0
PABPC4	1
EIF4A2	2
VDAC1	3
CCT7	70
ATP5A1	83
DDX6	210
PSMC1	248
ATP5B	271
PGD	337
PABPC1	356
EEF1G	378
PSMC2	400
EIF4E	406
PSMD2	410
NOL6	420
ACTR2	421
EIF4A1	426
CCT2	429
NOP56	430
HEATR1	431
DHX15	432
GTPBP4	433
MDN1	433
PSMC6	433
PSMD3	433
EEF1A1	434
EIF3B	435
SSRP1	435
SUPT5H	435
COPB2	436
EIF3G	436
POLR1A	436
POLR2B	436
PSMC5	436
PSMD4	436
RUVBL2	436
VCP	436

### Sheet: Not ExAC significant
Gene	Cell lines dependent
ADRA1B	0
ALDH1B1	0
ARPC1A	0
DCAF13	0
EIF3C	0
GFPT2	0
HIST1H2BO	0
IDH3B	0
MAT1A	0
POLR1D	0
PPBP	0
SLC25A4	0
IPO4	1
PFKP	1
PRDX5	3
VDAC2	4
NME2	7
TUBA4A	7
DLD	48
IDH3A	49
ABT1	55
ACO2	158
CFL1	166
WDR46	225
RPF2	301
GMPPB	330
EIF5A	340
PES1	373
DDX18	385
BOP1	394
EIF6	404
NAT10	407
KRR1	408
NOP14	412
WDR12	414
NMD3	426
NOC4L	428
TUBB	428
BYSL	431
RRP12	431
EIF3I	433
PDCD11	433
PSMD14	435
DDX49	436
POLR1C	436
POLR3H	436
PSMD7	436
UTP20	436
