## Supplementary Table 4 - Ceres scores from validation for "Using protein interaction networks to identify cancer dependencies from tumor genome data"

genes	A375_SKIN	G401_SOFT_TISSUE	HCT116_LARGE_INTESTINE	NCIH1373_LUNG	PANC1_PANCREAS	T47D_BREAST
ABT1	-0.0259455216413885	-0.427233719343806	-0.1826646928766	-0.0574615057040871	-0.161974131037156	-0.150121919475104
ACO2	-0.616160060725024	-0.24665416233626	-1.29702363089813	0.119449788980192	-0.899877128125046	-0.687850403673101
ADRA1B	0.361994123068992	0.424020682687485	0.578127924232841	0.312595175399872	0.320830644091381	0.304030536817486
ALDH1B1	0.258694841887543	0.167265584385621	0.237512389868766	0.0769878186432548	-0.00430030178830814	0.176089713810894
ARFGEF2	0.328399076895971	0.296969678400399	0.412403250723185	0.193654741334784	0.321301771121363	0.141598663059478
ARPC1A	0.302027925766435	0.371004807315972	0.746178224816774	0.165833761019421	0.312790932899393	0.281605511196115
ATP5A1	-0.168964292440906	-0.687017035625532	-0.246530409122428	0.06753494539482	-0.469384673995323	-0.496212274611092
ATP5B	-0.182879261971433	-0.624343191847057	-0.915867625911358	-0.168045236649186	-0.586172185864533	-0.645286065877309
BOP1	-0.540539455476643	-0.480640277470622	-1.04367496768852	-0.210304349408669	-0.400582107870661	-1.02469190907755
BYSL	-0.594624682510824	-0.709242760051461	-0.995922093848311	-0.526847287617166	-0.756472845626884	-0.692091562664835
CCT7	-0.0759785084444981	0.149859078645572	0.158887477223951	0.0927266266438099	0.0499671842331741	-0.0611163473809679
CFL1	-0.0774375066350549	-0.297137990534663	-0.469452777182788	-0.381297100616568	0.321749023749977	0.196970270527636
DCAF13	0.403408390094575	0.151371507646164	0.566525020079774	0.268502963719594	0.210946711022189	0.230082070556993
DDX18	-0.574973222442236	-0.719103785193111	-0.617314676967542	-0.54722703657606	-0.570199447039525	-0.448797091674292
DDX49	-1.23022338726435	-1.42214564068509	-2.01666344294798	-1.17082304659035	-1.76528404253283	-1.40970359862341
DDX6	-0.321434043390521	-0.595626911432426	0.166688459750329	-0.298278335523625	-0.00123486681504577	-0.541417477991848
DLD	-0.280435139313379	-0.122005615171007	-0.199530575103198	0.0596210087184911	-0.281994464554382	-0.690869084589492
EIF3C	-0.133083891739822	-0.426275790523571	-0.938377857350131	-0.789642012480114	-0.547483011235061	-0.747754870956524
EIF3I	-1	-1	-1	-1	-1	-1
EIF4A2	0.205854215024777	0.226927698533561	0.448659653792851	-0.0517409212063859	0.0692293378791575	-0.0803433390155762
EIF5A	-0.921587609937337	-0.968383588011139	-0.910117102093756	-0.676887786357305	-0.532677771550067	-0.810986166101262
EIF6	-0.336270509373852	-0.541290396046038	-1.06839186883428	-0.587679941348851	-0.318259666075597	-0.55244479928297
GFPT2	0.301723820929122	0.154970996775642	0.533244201481855	0.0382267237174339	0.139504538859957	0.0637481882828015
HIST1H2BO	0.267424048833691	0.272176249951627	0.669488905385165	0.262144254220668	0.289669366253806	0.137383154986518
IDH3A	-0.525470328562416	0.143671394873887	-0.845953422538068	-0.499216236195281	-0.22202753391562	0.112336015301184
IDH3B	0.210131647268743	0.308216591573734	0.237184120342184	0.233301212227356	0.258758143795749	0.229934689918662
KRAS	0.209041039512334	-0.148277974893478	-1.37351880880722	-0.60715228402571	-0.901328023438913	-0.0662349078402046
KRR1	-0.652340144147137	-0.961648556072668	-1.46303467677057	-0.277699376639965	-0.69445292432941	-0.450933427356163
MAT1A	0.23367474225992	0.177642385697472	0.416418393858615	-0.0226207391189388	0.192994101839993	0.0639071913496861
NAT10	-0.532849558526285	-0.567847960580047	-0.921696438981636	-0.716385702435461	-0.650408374051718	-0.549196969304279
NMD3	-0.335268615363638	-0.588181200996962	-0.824138551533976	-0.560257622971982	-0.646047966086076	-0.583328372692814
NME2	0.0582233830910234	-0.123248809150503	-0.0432648385060471	-0.245161346524765	-0.0319574657008481	-0.020051764795718
NOC4L	-0.690531990533756	-0.78734122724821	-0.763667257733498	-0.406481279578903	-0.641027395603734	-0.572009614795835
NOP14	-0.285162894301583	-0.920693344075186	-1.14381639250563	-0.555041776833571	-0.59227762143883	-0.532879747881672
PABPC4	0.30057224770916	0.337016983771879	0.504095453689004	0.148929862447797	0.193922834824115	0.236073744143231
PDCD11	-0.93477513670643	-0.861622403371555	-1.55824228289499	-0.847052539385613	-0.709590334838665	-1.26693830659809
PES1	-0.719744821333111	-0.461613225040603	-0.322991922237619	-0.54846419333358	-0.840529899817519	-0.562062776642832
PFKP	0.270308097772335	0.211777105344646	0.560718547130391	0.345545469553907	0.10093997242445	0.256492094091341
POLR1C	-0.919440993171467	-1.47335645882456	-2.27707323668273	-1.15078600972119	-1.68917362721208	-1.32079748210317
POLR1D	0.391769769563021	0.31212147486281	0.52470699227716	0.208945118151568	0.227406236321774	0.279418270635681
POLR3H	-0.948151854843054	-1.19080430878132	-1.96037323462442	-1.11336753658445	-1.3712628578431	-1.14833883509502
PPBP	0.251720423983921	0.3811426196174	0.918862452743166	0.0161902988336395	0.0745383944639353	0.0242843300668752
PRDX5	0.207068770157144	0.313274703955822	0.415348114304272	0.193051120526752	0.243145270277168	0.173743283716222
PSMC1	-0.239677582825829	-0.31400315932803	-0.261379796004058	-0.199496254347519	-0.715021633849755	-0.4610517415852
PSMD14	-1.20758285535925	-1.19656521827339	-2.16302739299274	-1.08090133108665	-1.73702187548835	-1.43964482243664
PSMD7	-1.15790505655161	-1.31259667852622	-1.77683569010647	-1.11045788018608	-1.75490176325956	-1.25774589151765
RPF2	-0.687997175409598	-0.480768018390771	-0.435316740878929	-0.655361231012691	-0.394593381733697	-0.376373374487488
RRP12	-0.716692079259378	-1.32398881504448	-1.49293377698878	-0.751877774627272	-0.925085808179548	-0.898719496012483
SLC25A4	0.343009332244453	0.526165741325592	0.789722486569644	0.217386162263372	0.287999687623971	0.129842343643869
TUBA4A	-0.114911309701969	0.0119004359755329	0.639683849397671	-0.0534673945010011	0.0730250297703287	0.203825796839696
TUBB	-0.970071409561594	-1.44361528151136	-2.13631185251445	-0.779568925928985	-1.75273399242937	-1.39621333093708
UTP20	-0.418351830729124	-0.480458927084554	-1.59952935458389	-0.377394702708196	-0.396091276527535	-0.505513890231462
VDAC1	-0.158799269913554	-0.0580863054507728	0.0334233116907774	-0.136264911558522	0.0497465242491153	-0.107841916900394
VDAC2	0.298847180750138	-0.0556024869095224	0.495725362289331	0.0780482270002939	0.276042192703991	0.181555820548584
WDR12	-0.813813216047131	-0.815961647389961	-0.935704210888224	-0.673344237870013	-0.696207369204909	-0.930132630116045
WDR46	-0.0693928034191287	0.2383621504788	-0.562435789672774	0.00099886184516541	0.157873585326266	-0.132237175734373
